# Splice Factor Polypyrimidine tract-binding protein 1 (Ptbp1) is Required for Immune Priming of the Endothelium in Atherogenic Disturbed Flow Conditions

**DOI:** 10.1101/2021.06.18.449062

**Authors:** Jessica A Hensel, Sarah-Anne E Nicholas, Evan R Jellison, Amy L Kimble, Antoine Menoret, Manabu Ozawa, Annabelle Rodriguez-Oquendo, Anthony T Vella, Patrick A Murphy

## Abstract

NFκB mediated endothelial activation drives leukocyte recruitment and atherosclerosis, in part through upregulation of adhesion molecules Icam1 and Vcam. The endothelium is “primed” for cytokine activation of NFκB by exposure to low and disturbed blood flow (LDF) *in vivo* and by LDF or static conditions in cultured cells. While priming leads to an exaggerated expression of Icam1 and Vcam following cytokine stimulation, the molecular underpinnings are not fully understood. We showed that alternative splicing of genes regulating NFκB signaling occurs during priming, but the functional implications of this are not known. We hypothesize that the regulation of splicing by RNA-binding splice factors is critical for priming. Here, we perform a CRISPR screen in cultured aortic endothelial cells to determine whether splice factors active in the response to LDF participate in endothelial cell priming. Using Icam1 and Vcam induction by TNFα stimulation as a marker of priming, we identify polypyrimidine tract binding protein (Ptbp1) as a required splice factor. Ptbp1 expression is increased and its motifs are enriched nearby alternatively spliced exons in endothelial cells exposed to LDF *in vivo* in a platelet dependent manner, indicating its induction by early innate immune cell recruitment. At a mechanistic level, deletion of Ptbp1 inhibited NFκB nuclear translocation and transcriptional activation. These changes coincided with altered splicing of key components of the NFκB signaling pathway that were similarly altered in the LDF response. However, these splicing and transcriptional changes could be restored by expression of human PTBP1 cDNA in Ptbp1 deleted cells. *In vivo,* endothelial specific deletion of Ptbp1 reduced myeloid cell infiltration at regions of LDF in atherosclerotic mice. In human coronary arteries, PTBP1 expression correlates with expression of TNF pathway genes and amount of plaque. Together, our data suggest that Ptbp1, which is activated in the endothelium by innate immune cell recruitment in regions of LDF, is required for priming of the endothelium for subsequent NFκB activation and myeloid cell recruitment in vascular inflammation.

**Graphical Abstract:** Plaque forms in low and disturbed flow regions of the vasculature, where endothelial cells are “primed” to respond to cytokines (e.g. TNFα) with elevated levels of cell adhesion molecules via the NFκB signaling pathway. We show that the splice factor Ptbp1 (purple) mediates priming. Ptbp1 is induced in endothelial cells by platelet recruitment, promoting priming and subsequent myeloid cell infiltration into plaque. Mechanistically, Ptbp1 regulates splicing of genes involved in the NFκB signaling pathway and is required for efficient nuclear translocation of NFκB in endothelial cells. This provides new insight into the molecular mechanisms underlying an endothelial priming process that reinforces vascular inflammatory responses.
