## Supplementary material for "Splice Factor Polypyrimidine tract-binding protein 1 (Ptbp1) is Required for Immune Priming of the Endothelium in Atherogenic Disturbed Flow Conditions": SI_Table1

### Sheet: NFkB_reporter
sgRNA	Gene	MusAEC_NFkBrep_7days_1	MusAEC_NFkBrep_7days_2	MusAEC_NFkBrep_All_1	MusAEC_NFkBrep_All_2	MusAEC_NFkBrep_High_1	MusAEC_NFkBrep_High_2	MusAEC_NFkBrep_Mid	MusAEC_NFkBrep_Low_1	MusAEC_NFkBrep_Low_2	Background
1	Rbfox2	13	99	230	140	110	19	59	55	55	0
2	Rbfox2	15	89	191	127	45	128	62	105	62	0
3	Rbfox2	5	117	235	135	68	141	78	89	78	0
4	Rbfox2	10	96	284	203	54	193	77	37	82	0
5	Rbfox2	7	72	145	88	70	127	47	77	58	0
6	Tardbp	15	104	426	203	86	100	74	175	169	0
7	Tardbp	10	80	238	202	70	168	59	83	100	0
8	Tardbp	1	20	170	80	51	70	31	32	49	0
9	Tardbp	9	91	254	219	35	120	61	84	115	0
10	Tardbp	12	66	218	164	62	82	81	105	85	0
11	Srsf7	0	15	1	13	9	0	1	0	0	0
12	Srsf7	16	88	133	92	82	24	36	85	93	0
13	Srsf7	4	63	92	57	14	79	17	46	31	0
14	Srsf7	4	19	84	21	0	0	13	13	14	0
15	Srsf7	23	195	222	159	21	97	64	79	129	0
16	Srsf5	2	22	64	21	77	47	31	6	23	0
17	Srsf5	3973	131	482	350	251	638	538	171	152	1
18	Srsf5	3	55	171	95	86	88	63	52	76	0
19	Srsf5	6	72	225	133	65	61	84	73	36	0
20	Srsf5	9	108	191	126	90	86	66	77	67	0
21	Srsf1	13	89	143	91	6	1	36	46	40	0
22	Srsf1	11	98	168	106	22	0	20	54	81	0
23	Srsf1	4	43	218	118	0	31	15	52	66	0
24	Srsf1	9	57	143	121	15	33	19	39	96	0
25	Srsf1	2	35	82	40	0	20	12	12	33	0
26	Dazap1	5	36	186	149	44	29	32	95	49	0
27	Dazap1	9	59	213	224	50	137	75	45	38	0
28	Dazap1	9	78	226	165	81	48	47	31	57	0
29	Dazap1	4	74	260	152	92	219	49	70	39	0
30	Dazap1	16	181	430	301	139	168	108	73	135	0
31	Elavl1	4	86	180	101	41	93	45	13	26	0
32	Elavl1	12	95	358	215	109	93	68	88	45	0
33	Elavl1	7	43	206	107	10	82	40	37	44	0
34	Elavl1	8	59	248	161	87	78	41	77	70	0
35	Elavl1	3	17	89	77	64	23	10	17	45	0
36	Hnrnpa1	11	101	323	208	106	172	74	52	111	0
37	Hnrnpa1	4	36	123	92	110	138	40	36	36	0
38	Hnrnpa1	8	76	233	180	71	67	61	41	62	0
39	Hnrnpa1	8	84	236	206	53	102	94	144	82	0
40	Hnrnpa1	4	14	53	33	7	24	21	20	13	0
41	Hnrnpc	7	70	275	105	105	59	78	55	52	0
42	Hnrnpc	11	66	255	213	80	75	83	106	133	0
43	Hnrnpc	3	62	106	71	17	11	39	62	28	0
44	Hnrnpc	9	80	207	107	68	80	63	70	44	0
45	Hnrnpc	3	25	67	37	23	0	16	27	68	0
46	Pprc1	12	60	125	110	71	79	44	66	53	0
47	Pprc1	9	57	132	96	109	36	29	52	32	0
48	Pprc1	12	40	101	76	0	53	37	57	42	0
49	Pprc1	2	39	150	95	63	24	26	35	20	0
50	Pprc1	3	67	146	71	93	141	42	49	99	0
51	Rbm45	1	41	90	65	17	32	34	27	49	0
52	Rbm45	8	62	163	98	40	94	50	17	66	0
53	Rbm45	2	39	110	55	19	4	29	17	20	0
54	Rbm45	3	68	98	140	71	87	46	84	70	0
55	Rbm45	4	30	84	44	21	23	29	14	17	0
56	Rbm47	2	72	150	94	104	6	55	37	58	0
57	Rbm47	0	68	102	61	9	0	28	18	25	0
58	Rbm47	12	87	277	195	56	63	67	60	38	0
59	Rbm47	8	117	276	189	110	93	67	79	57	0
60	Rbm47	5	134	420	262	77	202	84	61	98	0
61	Sfpq	4	34	96	85	0	2	13	84	66	0
62	Sfpq	8	45	251	157	41	26	27	112	145	0
63	Sfpq	12	102	308	203	73	74	69	170	156	0
64	Sfpq	15	134	348	209	29	81	79	102	89	0
65	Sfpq	1	19	112	44	34	0	25	27	34	0
66	Tia1	8	63	148	125	37	100	38	95	58	0
67	Tia1	6	49	149	86	50	109	45	66	39	0
68	Tia1	6	15	59	45	13	54	24	41	12	0
69	Tia1	7	60	187	141	44	57	43	64	68	0
70	Tia1	20	131	657	428	170	385	165	206	193	0
71	Tial1	9	111	300	203	132	238	93	45	64	0
72	Tial1	2	25	84	48	40	50	22	5	19	0
73	Tial1	4	41	212	158	136	126	66	30	64	0
74	Tial1	1	52	86	50	72	38	50	22	71	0
75	Tial1	13	104	310	210	76	99	81	73	112	0
76	Celf1	12	99	317	174	274	202	92	130	117	0
77	Celf1	5	51	56	75	33	16	24	23	54	0
78	Celf1	4	101	263	153	89	63	75	79	67	0
79	Celf1	9	117	369	221	138	127	100	200	186	0
80	Celf1	8	70	177	130	85	72	51	86	60	0
81	Eif2s1	8	61	80	75	28	1	33	33	12	0
82	Eif2s1	3	32	20	31	3	5	25	13	30	0
83	Eif2s1	1	32	39	33	31	44	16	44	48	0
84	Eif2s1	3	60	122	58	13	48	25	24	32	0
85	Eif2s1	10	72	103	85	76	21	36	89	22	0
86	Zcrb1	3	12	69	64	41	1	26	31	12	0
87	Zcrb1	4	26	58	25	48	0	5	11	9	0
88	Zcrb1	13	109	258	171	60	45	93	59	61	0
89	Zcrb1	10	110	283	261	100	84	80	117	113	0
90	Zcrb1	0	24	37	42	11	62	24	16	7	0
91	Rbm4	11	80	197	181	90	163	92	96	69	0
92	Rbm4	3	24	65	69	87	26	25	21	31	0
93	Rbm4	3	29	189	68	137	98	43	39	92	0
94	Rbm4	10	84	285	167	83	235	75	77	91	0
95	Rbm4	7	53	103	95	31	0	17	58	55	0
96	Rbm4b	6	48	178	108	45	204	51	59	56	0
97	Rbm4b	9	41	111	76	44	79	38	72	46	0
98	Rbm4b	7	61	186	120	93	138	50	66	82	0
99	Rbm4b	8	48	100	78	70	16	49	40	25	0
100	Rbm4b	4	37	125	48	39	34	31	58	65	0
101	Hnrnpk	17	86	359	183	61	94	102	48	57	0
102	Hnrnpk	11	83	167	113	39	22	30	15	31	0
103	Hnrnpk	15	76	165	85	23	109	25	57	20	0
104	Hnrnpk	14	59	107	53	55	90	15	24	37	0
105	Hnrnpk	9	62	57	81	0	3	18	9	13	0
106	Pcbp1	3	67	177	98	48	33	28	35	31	0
107	Pcbp1	10	156	363	202	121	284	75	63	95	0
108	Pcbp1	2	86	151	111	16	58	45	37	96	0
109	Pcbp1	11	88	363	159	131	84	49	54	82	0
110	Pcbp1	4	54	136	97	0	46	39	30	26	0
111	Matr3	6	64	248	168	34	42	60	82	80	0
112	Matr3	5	72	175	143	117	103	41	55	94	0
113	Matr3	7	23	38	49	37	42	18	35	28	0
114	Matr3	5	40	115	78	80	111	24	19	37	0
115	Matr3	0	15	97	64	14	54	19	22	7	0
116	Cpeb1	1	45	95	56	20	97	20	20	38	0
117	Cpeb1	12	37	123	145	35	111	43	48	48	0
118	Cpeb1	2	29	62	34	15	23	7	10	37	0
119	Cpeb1	2	30	77	57	1	65	24	18	13	0
120	Cpeb1	10	64	232	130	43	65	63	125	70	0
121	Srsf10	8	72	261	147	128	220	44	53	70	0
122	Srsf10	7	74	310	200	101	130	69	90	65	0
123	Srsf10	3	46	116	72	43	69	37	10	47	0
124	Srsf10	1	0	60	47	10	54	25	17	54	0
125	Srsf10	7	68	352	311	142	137	72	108	101	0
126	Pabpc1	23	300	284	222	455	765	64	19	5	0
127	Pabpc1	10	81	223	132	169	228	41	14	34	0
128	Pabpc1	10	78	176	119	236	208	42	24	2	0
129	Pabpc1	4	71	166	47	106	239	36	5	12	0
130	Pabpc1	5	30	99	68	60	80	40	20	14	0
131	Ptbp1	14	139	234	129	51	114	41	250	244	0
132	Ptbp1	13	189	275	172	70	1	78	322	389	0
133	Ptbp1	417	36	85	84	43	83	27	75	122	0
134	Ptbp1	14	111	246	147	50	135	42	187	234	0
135	Ptbp1	2191	202	376	268	176	220	273	314	399	2
136	Sart3	5	81	93	74	9	71	15	55	55	0
137	Sart3	7	112	170	132	16	82	43	23	84	0
138	Sart3	12	117	197	138	67	124	52	65	81	0
139	Sart3	16	110	368	172	150	27	119	38	54	0
140	Sart3	7	101	217	84	3	120	53	16	43	0
141	Celf4	8	122	289	171	74	115	88	83	80	0
142	Celf4	13	93	248	198	148	87	69	87	113	0
143	Celf4	181	73	174	152	154	21	57	51	59	1
144	Celf4	7559	137	529	451	545	592	897	201	186	10
145	Celf4	19	157	554	320	163	328	119	156	142	0
146	U2af2	8	32	75	43	15	46	20	8	37	0
147	U2af2	9	104	191	97	55	93	42	60	72	0
148	U2af2	34	153	408	250	159	271	69	87	64	0
149	U2af2	7	145	111	63	64	103	22	37	10	0
150	U2af2	9	120	107	60	60	80	27	13	46	0
151	Rbm38	4	13	30	33	0	34	11	30	8	0
152	Rbm38	9	47	130	122	55	178	40	33	63	0
153	Rbm38	13	72	310	191	75	167	77	57	116	0
154	Rbm38	2	32	73	40	0	38	8	16	24	0
155	Rbm38	7	129	195	178	87	179	87	109	66	0
156	Pcbp3	11	26	117	101	33	72	28	41	10	0
157	Pcbp3	1	5	43	19	22	21	12	0	17	0
158	Pcbp3	0	2	17	24	19	0	12	9	15	0
159	Pcbp3	9	103	283	212	107	105	94	126	43	0
160	Pcbp3	3	59	221	125	97	82	37	62	45	0
161	Raly	9	144	263	188	144	181	99	85	106	0
162	Raly	0	28	102	102	54	106	34	37	61	0
163	Raly	5	63	150	118	70	60	30	51	48	0
164	Raly	9	54	409	264	189	104	103	105	122	0
165	Raly	3	46	108	82	47	39	41	56	25	0
166	Cpeb3	9	56	131	83	6	104	41	38	73	0
167	Cpeb3	6	58	186	101	17	135	33	24	28	0
168	Cpeb3	15	76	300	215	172	183	92	52	115	0
169	Cpeb3	16	117	422	244	162	221	85	153	100	0
170	Cpeb3	5	40	126	148	54	125	28	34	41	0
171	Cpeb4	10	83	412	219	96	324	116	104	122	0
172	Cpeb4	17	111	556	347	177	185	149	139	201	0
173	Cpeb4	6	46	147	84	10	36	30	41	56	0
174	Cpeb4	13	91	357	232	75	238	86	134	150	0
175	Cpeb4	15	71	366	216	96	108	107	129	108	0
176	Cpeb2	17	58	246	190	126	109	67	180	92	0
177	Cpeb2	0	9	108	32	14	28	18	7	24	0
178	Cpeb2	1	49	106	110	0	0	25	14	43	0
179	Cpeb2	11	59	208	157	103	132	63	56	85	0
180	Cpeb2	7	78	205	126	23	58	52	64	36	0
181	Ptbp2	58	137	349	216	85	281	103	121	68	0
182	Ptbp2	4	69	129	74	69	52	43	36	37	0
183	Ptbp2	10	162	323	219	93	183	75	67	137	0
184	Ptbp2	16	76	186	163	79	186	72	54	110	0
185	Ptbp2	723	85	257	194	190	125	117	80	83	1
186	Pcbp2	10	178	386	333	258	446	116	49	149	0
187	Pcbp2	8	82	272	215	192	185	73	57	61	1
188	Pcbp2	12	77	315	204	144	161	102	84	51	0
189	Pcbp2	9	136	363	197	64	262	76	61	59	0
190	Pcbp2	1	21	36	41	67	16	14	12	3	0
191	Ybx1	7	68	125	77	54	0	54	28	79	0
192	Ybx1	14	116	224	166	70	54	76	110	164	0
193	Ybx1	7	97	252	166	77	67	82	116	101	0
194	Ybx1	7	140	334	263	156	162	110	102	153	0
195	Ybx1	18	89	393	270	61	122	117	205	235	0
196	Zc3h10	10	104	404	204	164	257	109	114	79	0
197	Zc3h10	333	64	372	220	115	271	122	103	67	0
198	Zc3h10	9	138	298	234	205	276	89	80	98	0
199	Zc3h10	431	151	408	238	184	296	129	67	86	0
200	Zc3h10	12	70	243	159	94	227	66	59	33	0
201	Msi2	15	85	404	258	154	111	105	179	140	0
202	Msi2	25	220	677	521	167	368	215	294	229	0
203	Msi2	19	155	443	336	51	189	141	167	150	0
204	Msi2	4	67	191	105	54	45	46	38	109	0
205	Msi2	5	31	147	97	43	75	24	36	62	0
206	Srrm1	10961	204	687	439	557	1179	1112	184	172	8
207	Srrm1	16	34	207	134	33	156	57	71	56	0
208	Srrm1	7	104	157	96	40	75	45	43	90	0
209	Srrm1	6	48	166	95	18	74	34	60	37	0
210	Srrm1	10752	259	763	569	586	797	1135	263	153	11
211	Cstf1	3	44	154	132	54	124	49	9	95	0
212	Cstf1	13	109	431	207	62	294	84	74	65	0
213	Cstf1	24	168	625	326	345	417	188	168	200	0
214	Cstf1	3	56	85	85	103	176	22	26	32	0
215	Cstf1	10	158	348	159	111	270	100	98	208	0
216	Raver1	22	150	320	213	110	132	92	157	182	0
217	Raver1	12	104	178	98	29	101	64	99	72	0
218	Raver1	13	157	306	163	84	49	77	126	227	0
219	Raver1	3	49	102	61	18	55	25	30	33	0
220	Raver1	12	115	449	228	111	96	97	127	119	0
221	Rbm25	6	141	225	170	102	168	37	50	71	0
222	Rbm25	13	151	195	96	63	155	32	62	59	0
223	Rbm25	8	59	97	46	0	23	38	12	84	0
224	Rbm25	11	33	57	69	17	36	7	36	6	0
225	Rbm25	8	38	16	23	14	1	7	0	5	0
226	Srsf2	12	105	95	66	0	96	20	29	12	0
227	Srsf2	12	112	193	110	54	51	39	21	60	0
228	Srsf2	6	84	127	66	29	61	29	49	29	0
229	Srsf2	8	78	172	188	45	76	62	68	32	0
230	Srsf2	9	119	247	177	44	52	67	38	70	0
231	Srsf3	2	15	12	0	0	0	0	0	0	0
232	Srsf3	8	63	189	92	86	128	47	57	40	0
233	Srsf3	1	15	1	8	30	0	1	0	0	0
234	Srsf3	6	72	85	113	23	35	38	52	64	0
235	Srsf3	2	43	24	0	8	0	2	0	0	0
236	Srsf12	14	68	255	239	114	34	87	104	82	0
237	Srsf12	12	153	551	374	151	289	149	194	158	0
238	Srsf12	13	128	368	215	94	213	88	84	99	0
239	Srsf12	13	173	407	251	169	152	119	119	208	0
240	Srsf12	7	74	161	143	15	103	49	66	55	0
241	Hnrnpa2b1	9	72	293	216	81	92	93	62	68	0
242	Hnrnpa2b1	12	137	276	212	136	148	80	128	107	0
243	Hnrnpa2b1	2	55	200	103	51	111	52	63	37	0
244	Hnrnpa2b1	8	34	127	68	41	17	37	27	72	0
245	Hnrnpa2b1	9	80	246	256	86	55	55	107	120	0
246	Srsf6	12	76	344	133	145	155	82	59	140	0
247	Srsf6	5	67	147	111	66	152	49	41	90	0
248	Srsf6	8	168	445	217	286	161	111	109	68	0
249	Srsf6	14	54	218	153	35	11	89	103	101	0
250	Srsf6	9	112	382	227	72	177	114	124	95	0
251	Khdrbs3	17	128	448	320	140	327	112	122	110	0
252	Khdrbs3	11	95	275	223	180	104	63	51	97	0
253	Khdrbs3	6	54	281	186	171	195	60	38	58	0
254	Khdrbs3	15	251	521	334	278	112	143	102	151	0
255	Khdrbs3	8	98	270	194	121	32	42	108	105	0
256	Celf2	12	79	362	263	148	117	116	131	100	0
257	Celf2	11	174	518	320	145	276	121	155	204	0
258	Celf2	6	87	284	262	98	125	99	77	72	0
259	Celf2	21	230	732	370	273	334	190	180	188	0
260	Celf2	4	43	188	126	76	111	46	71	80	0
261	Cpsf6	6	122	461	333	167	255	127	69	117	0
262	Cpsf6	5	73	290	155	138	132	77	52	55	0
263	Cpsf6	9	47	136	82	126	133	40	30	88	0
264	Cpsf6	8	78	257	184	102	293	76	38	120	0
265	Cpsf6	5	56	173	150	74	157	32	71	53	0
266	Cstf3	8	68	216	83	25	126	56	51	91	0
267	Cstf3	6	93	157	113	86	83	37	61	58	0
268	Cstf3	5	87	189	73	76	71	46	15	58	0
269	Cstf3	6	81	122	106	18	36	30	65	32	0
270	Cstf3	12	162	362	229	114	133	82	89	130	0
271	Mex3c	17	303	962	551	357	326	251	232	254	0
272	Mex3c	5	42	128	97	34	47	46	38	71	0
273	Mex3c	11	117	540	297	166	286	129	137	168	0
274	Mex3c	25	240	595	515	264	505	173	161	224	0
275	Mex3c	20	267	647	408	179	311	148	154	148	0
276	Dcn	16	138	334	242	80	218	116	142	93	0
277	Dcn	30	181	564	400	186	352	154	172	260	0
278	Dcn	35	281	885	611	367	516	210	192	331	0
279	Dcn	16	103	378	254	80	264	79	89	107	0
280	Dcn	0	0	0	0	0	0	0	0	0	0
281	Aldh6a1	10	81	277	198	147	154	90	62	102	0
282	Aldh6a1	12	96	229	162	131	263	62	99	48	0
283	Aldh6a1	24	192	592	413	187	294	193	175	186	0
284	Aldh6a1	13	110	394	265	145	157	82	123	121	0
285	Aldh6a1	22	146	541	353	251	173	151	143	175	0

### Sheet: Icam_Vcam_Screen1
sgRNA	Gene	Plasmid	Splice_3day_rep_1	Splice_3_day_rep_2	Splice_3_day_rep_3	Splice_all_rep_1_	Splice_all_rep_2	Splice_all_rep_3	Splice_all_rep_4	Splice_All_rep_5	Splice_Low_1	Splice_Low_2	Splice_low_rep_3	splice_low_rep_4	Splice_low_rep_5	Splice_High_1	Splice_High_2	Splice_high_rep_3	splice_high_rep_4	Splice_high_rep_5
1	Rbfox2	937	407	408	171	288	570	127	102	2	2	0	1	0	0	0	0	0	66	310
2	Rbfox2	563	498	242	219	328	570	95	77	2	0	1517	2	0	585	1	0	0	1	0
3	Rbfox2	591	422	417	240	557	674	123	124	4	0	1719	1	61	246	0	2	18	605	1
4	Rbfox2	626	822	213	188	526	529	150	122	3	4	1492	4	251	265	1675	53	493	477	463
5	Rbfox2	332	284	103	166	645	470	60	66	0	211	1	152	320	0	362	1	0	0	0
6	Tardbp	858	466	634	163	115	45	10	32	3	5	0	0	261	1	0	0	0	0	1
7	Tardbp	564	522	377	270	96	103	34	0	0	2	0	1	1	0	1	0	0	0	0
8	Tardbp	536	566	282	88	97	67	17	25	0	1	0	0	0	0	1	0	0	0	1
9	Tardbp	712	657	214	94	0	28	22	16	0	0	0	1	2	0	1	0	1	1	0
10	Tardbp	693	368	275	87	52	164	24	12	0	2	2	0	2	0	0	357	18	0	16
11	Srsf7	191	133	66	27	31	0	0	0	0	0	0	1	0	0	0	0	0	0	0
12	Srsf7	692	394	383	204	96	1	7	1	0	1	0	0	0	2	319	9	109	272	0
13	Srsf7	318	373	214	86	43	127	53	13	0	0	1	0	0	0	0	0	416	0	0
14	Srsf7	301	189	220	59	0	1	0	0	0	1	0	0	0	0	0	0	0	291	0
15	Srsf7	821	479	563	284	200	150	34	22	1	2	0	0	0	0	1	1	0	1	0
16	Srsf5	168	42	113	29	145	192	24	33	1	0	0	0	0	284	0	0	0	0	0
17	Srsf5	423	436	263	328	517	528	113	111	4	1344	3	2	482	764	0	0	1	1	2
18	Srsf5	300	127	190	70	173	101	52	37	4	1	1666	1066	1	757	0	0	0	1	1
19	Srsf5	498	394	348	99	558	944	122	84	0	1	0	1408	213	267	1	0	1	0	1
20	Srsf5	446	353	312	69	316	351	79	107	1	2	0	1	0	0	0	0	0	0	57
21	Srsf1	558	189	410	116	29	0	0	0	0	0	0	0	0	0	1	1	1	0	1
22	Srsf1	560	291	651	81	119	2	1	4	0	0	0	0	2	0	0	0	1	0	1
23	Srsf1	606	442	174	212	141	75	10	10	1	0	1779	0	106	695	0	1	1	0	1
24	Srsf1	462	438	70	152	92	1	10	12	0	1	2	1	455	0	0	0	2	0	0
25	Srsf1	286	181	165	65	0	0	0	0	0	0	0	0	0	0	0	0	0	0	0
26	Dazap1	425	412	346	78	342	733	112	25	1	1396	1950	0	946	217	294	0	1	1	258
27	Dazap1	369	462	272	112	1099	1106	165	145	2	0	0	1201	217	1	1	0	644	2	664
28	Dazap1	485	321	162	201	623	942	202	198	0	2	1	1	3	0	554	808	542	51	6
29	Dazap1	297	281	234	162	568	1027	150	109	4	3011	1	1	191	369	2	1	0	1	0
30	Dazap1	792	481	690	250	1099	1576	249	250	3	4	1453	2242	601	0	481	610	0	460	569
31	Elavl1	452	419	304	67	143	525	59	133	2	0	0	2	0	1	0	0	0	1	466
32	Elavl1	401	142	406	182	434	473	95	143	1	1584	1	1069	601	871	1	0	0	2	57
33	Elavl1	302	122	139	202	177	67	117	37	0	1	1	1	304	0	0	0	0	0	12
34	Elavl1	440	390	355	119	122	285	106	83	2	1163	2	0	542	50	1	0	0	1	1
35	Elavl1	281	86	279	85	226	26	50	31	0	2	1530	0	0	0	0	1	0	0	0
36	Hnrnpa1	536	466	400	142	1540	2208	372	292	4	6	2327	1286	555	1505	1680	2294	2094	3551	2139
37	Hnrnpa1	330	244	250	66	434	553	83	149	3	1	1695	0	0	0	7	398	409	315	0
38	Hnrnpa1	346	459	325	145	793	1537	186	196	1	2	3	1	591	134	0	64	562	649	661
39	Hnrnpa1	704	498	348	181	784	1006	149	212	2	3	45	1066	5	282	0	138	317	224	0
40	Hnrnpa1	208	46	112	44	238	394	85	71	1	1	0	0	1	290	0	295	403	1	328
41	Hnrnpc	381	122	161	216	414	838	112	107	3	1	0	2	593	360	1	0	0	0	0
42	Hnrnpc	914	570	598	279	178	426	62	60	2	40	0	1	0	303	487	222	11	373	336
43	Hnrnpc	289	315	341	112	81	148	1	7	0	983	0	0	193	0	1	0	0	0	1
44	Hnrnpc	502	219	313	150	266	534	34	19	0	0	1	0	84	0	54	1	0	0	0
45	Hnrnpc	453	287	131	130	121	117	6	33	1	0	0	0	0	1	0	0	0	0	0
46	Pprc1	401	542	229	120	73	230	21	48	1	0	1	0	1	0	406	1	1	0	307
47	Pprc1	256	261	185	85	61	31	10	7	0	0	1	1	0	0	0	0	0	0	0
48	Pprc1	325	348	179	69	22	79	24	0	0	0	0	0	0	0	0	1	0	0	0
49	Pprc1	290	385	241	95	173	133	21	38	0	0	1	1	0	0	0	0	0	0	0
50	Pprc1	401	455	260	85	437	526	34	47	1	1	2	1	2	0	0	0	32	0	0
51	Rbm45	171	97	12	107	218	323	57	82	1	1	0	569	1	299	222	158	216	373	0
52	Rbm45	445	385	343	194	440	691	117	65	2	1	1346	2243	0	744	0	0	3	0	2
53	Rbm45	237	241	112	117	334	554	74	140	3	0	0	1	382	725	0	12	3	623	55
54	Rbm45	458	449	186	61	347	608	107	107	3	0	1	3	0	269	628	329	339	227	561
55	Rbm45	461	227	206	79	174	193	36	64	1	0	2	0	0	0	0	0	0	1	0
56	Rbm47	247	154	240	81	123	432	37	21	1	0	0	0	1	0	0	0	0	2	0
57	Rbm47	247	186	151	40	221	160	40	52	1	1373	0	3	1	411	3	0	178	411	0
58	Rbm47	412	274	451	108	451	621	187	43	2	1491	1	744	361	233	411	45	409	193	2
59	Rbm47	618	390	410	186	1381	1238	192	298	2	1	2	1	322	385	1	209	954	201	2
60	Rbm47	652	628	607	197	1226	1496	327	396	6	4	2315	1049	549	462	765	308	1586	1192	1610
61	Sfpq	440	726	125	209	97	278	33	0	0	2	1	0	0	0	0	0	0	0	0
62	Sfpq	560	347	271	213	157	257	25	12	0	481	2	1	243	0	1	533	352	352	0
63	Sfpq	626	360	483	235	191	234	41	90	1	0	0	3	240	682	0	0	2	0	0
64	Sfpq	362	210	149	177	196	485	70	42	0	2	1	1	1	0	389	168	0	2	1
65	Sfpq	295	233	169	84	14	0	0	8	0	0	0	0	0	0	0	0	1	0	0
66	Tia1	363	218	331	206	362	1076	90	146	2	0	1	1	190	0	0	191	424	1	1
67	Tia1	324	263	68	110	260	127	49	44	0	0	1	1	0	412	0	0	0	0	0
68	Tia1	310	212	188	39	211	182	43	58	1	0	0	1	1	0	1	164	0	0	289
69	Tia1	920	359	250	145	451	733	124	127	2	0	0	0	1	535	0	1	354	2	327
70	Tia1	898	776	529	291	1540	1944	369	340	4	2	0	845	2	1	1	4	1	272	465
71	Tial1	620	404	452	353	648	626	145	88	0	1	0	1	672	315	1	299	379	0	2
72	Tial1	438	86	149	15	155	379	44	46	0	0	1	1239	635	0	0	1	1	2	1
73	Tial1	467	116	181	141	392	702	99	103	3	1160	2	1323	2	319	261	287	867	37	1
74	Tial1	378	42	97	108	298	521	56	51	0	1	894	0	1	216	0	0	0	0	0
75	Tial1	645	614	392	251	554	712	133	141	1	2977	956	1	427	538	721	1	498	1	946
76	Celf1	586	488	423	303	826	1028	232	245	1	1441	1565	554	684	684	0	2	2	471	325
77	Celf1	593	249	359	177	401	432	121	116	5	1203	1488	789	270	2	1	0	2	3	0
78	Celf1	446	325	247	164	682	965	193	198	3	1	3	4	300	200	245	44	782	348	176
79	Celf1	789	657	514	278	1089	1520	307	404	4	2	1887	2	335	526	486	46	20	374	552
80	Celf1	399	483	258	65	512	731	105	161	3	2	0	2	766	335	0	0	98	0	504
81	Eif2s1	639	559	314	163	61	2	12	3	0	0	1	1	2	291	0	0	2	0	0
82	Eif2s1	295	248	125	156	26	0	0	1	0	0	2	1	0	0	0	0	0	0	0
83	Eif2s1	236	506	132	60	22	26	20	16	0	1	1	0	0	0	0	0	0	1	0
84	Eif2s1	557	269	127	83	76	64	27	12	0	0	0	0	0	0	0	0	0	0	0
85	Eif2s1	796	796	585	274	143	99	11	11	0	1	0	4	1	1	0	0	90	688	0
86	Zcrb1	630	232	252	112	208	218	25	35	0	0	0	0	1	2	0	0	0	1	0
87	Zcrb1	171	112	60	51	160	254	12	0	0	0	0	0	0	0	0	0	0	0	0
88	Zcrb1	572	654	270	80	894	912	94	181	3	1	1409	2130	361	529	422	277	691	150	9
89	Zcrb1	657	895	434	158	590	499	141	133	3	2	1604	2	219	869	422	1	141	163	1
90	Zcrb1	501	313	210	80	324	236	57	103	3	1	1	1	0	0	2	815	180	978	254
91	Rbm4	202	411	212	111	460	684	101	156	2	0	0	0	385	0	281	0	1	1	0
92	Rbm4	386	213	204	137	296	352	40	75	0	0	0	0	289	0	1	0	0	0	1
93	Rbm4	232	225	288	40	366	669	93	62	0	53	2374	588	286	749	0	143	0	2	0
94	Rbm4	353	408	327	91	306	691	108	51	1	0	1	1	1	3	487	260	257	314	8
95	Rbm4	291	423	257	118	328	442	45	48	0	1	279	1	169	2	0	0	0	0	0
96	Rbm4b	459	426	407	132	503	488	113	170	3	47	95	5	298	627	0	9	884	344	21
97	Rbm4b	484	308	228	116	246	387	48	97	0	0	2	0	357	1	1	0	0	1	0
98	Rbm4b	323	43	302	110	604	600	107	145	5	1614	3359	1261	1	2	416	15	518	388	364
99	Rbm4b	267	226	195	49	174	367	94	89	2	1	1	2	3	6	813	517	1397	1669	828
100	Rbm4b	468	309	219	170	130	187	24	40	2	1	1220	0	253	164	362	0	0	1	0
101	Hnrnpk	613	448	542	148	445	677	101	74	2	1	1	1	1	295	305	768	436	400	0
102	Hnrnpk	528	415	443	139	2	45	18	13	0	1	0	1	0	0	0	1	0	0	0
103	Hnrnpk	590	407	161	210	134	147	10	42	0	1357	0	0	0	0	396	0	0	1	0
104	Hnrnpk	411	314	331	221	72	41	9	11	0	0	2	1	1	1	1	0	0	0	0
105	Hnrnpk	286	377	88	122	32	84	1	8	0	0	1	1	1	568	0	0	0	0	0
106	Pcbp1	370	281	249	213	191	242	70	36	1	0	0	0	0	351	453	1	0	0	0
107	Pcbp1	652	305	370	294	284	441	46	48	0	1228	0	81	1	0	1	1	1	0	0
108	Pcbp1	282	339	243	124	265	181	57	25	1	1	0	0	1	0	631	0	0	0	298
109	Pcbp1	363	379	166	87	224	429	53	33	0	0	0	0	379	13	0	1	1	11	249
110	Pcbp1	289	380	86	82	123	143	33	26	2	0	0	897	486	687	0	1	12	0	0
111	Matr3	479	408	292	109	248	281	47	87	0	1	0	0	0	0	2	0	579	1	9
112	Matr3	300	290	246	121	273	553	69	76	1	0	0	2	367	827	21	64	370	586	350
113	Matr3	379	310	294	105	62	213	31	2	1	0	0	0	1	1	443	0	0	0	0
114	Matr3	328	96	189	150	211	424	59	50	2	1	1	0	0	0	0	0	0	1	11
115	Matr3	331	207	172	36	201	78	33	52	1	0	0	0	1	0	0	0	0	0	0
116	Cpeb1	397	376	90	47	488	188	49	46	0	1	0	1	0	1	1092	0	19	0	2
117	Cpeb1	376	165	252	130	547	612	120	125	1	1	0	0	0	0	495	599	0	1	239
118	Cpeb1	325	138	63	57	336	348	48	36	0	0	0	1085	0	1	0	0	2	0	0
119	Cpeb1	237	238	110	107	230	156	36	26	0	16	0	0	1	1	1	0	1	0	3
120	Cpeb1	302	183	108	105	614	1127	127	108	1	2273	1	930	829	4	3	231	650	698	256
121	Srsf10	618	307	233	166	308	515	60	37	1	1	1	0	3	0	270	601	585	2	25
122	Srsf10	334	179	206	122	425	378	65	117	1	0	0	0	0	13	0	1	213	261	1
123	Srsf10	336	181	163	10	193	205	85	50	0	0	1	0	329	597	158	0	0	0	1
124	Srsf10	152	93	184	48	377	372	42	36	1	0	0	1112	450	1	0	0	0	0	2
125	Srsf10	863	545	396	475	1135	1078	132	162	2	2	4	2	597	247	1	446	209	3	352
126	Pabpc1	971	957	803	473	298	539	87	84	2	1123	2166	137	765	535	68	1	2	0	309
127	Pabpc1	529	569	505	190	87	240	23	39	1	0	0	1	1	0	1	0	0	0	0
128	Pabpc1	484	394	193	162	197	351	43	108	3	0	0	0	0	0	23	0	1	262	5
129	Pabpc1	567	293	163	290	242	107	31	12	1	0	1	1	0	0	0	3	0	0	0
130	Pabpc1	325	118	188	68	83	38	1	45	0	0	1	1	577	186	0	0	0	1	1
131	Ptbp1	967	427	365	171	450	604	93	46	1	2	3181	957	507	430	2	0	2	1	2
132	Ptbp1	659	518	587	248	227	255	40	90	1	2	1093	2	343	12	1	0	1	0	0
133	Ptbp1	387	424	327	116	143	164	24	19	0	5	1755	0	257	2	1	0	0	0	0
134	Ptbp1	683	519	409	208	445	495	102	53	1	0	0	0	0	0	1	1	0	0	1
135	Ptbp1	668	628	600	179	355	624	84	77	4	4157	9	4	626	773	2	1	0	0	0
136	Sart3	362	291	198	66	24	7	0	0	0	0	1	0	0	0	0	1	0	0	0
137	Sart3	735	624	343	291	114	105	18	0	1	0	2	0	0	0	0	1	0	0	1
138	Sart3	599	939	523	151	675	1252	138	128	1	0	1	2	266	649	0	212	1	1	3
139	Sart3	700	531	434	199	330	461	94	81	1	0	0	0	0	0	0	0	0	382	0
140	Sart3	651	328	278	149	0	39	10	9	0	0	0	1	1	0	0	1	1	0	0
141	Celf4	497	257	484	246	737	1360	192	261	3	3	1730	2217	215	561	1	1	0	249	398
142	Celf4	555	489	424	85	728	889	170	121	4	3	0	3	201	255	393	145	1211	398	280
143	Celf4	872	436	483	112	461	522	103	117	2	3878	668	323	1651	616	1	1	1	2	0
144	Celf4	542	309	382	190	675	776	208	234	4	4	0	2839	1194	240	1	0	3	3	2
145	Celf4	704	858	629	368	1513	2072	217	222	5	3	1575	352	361	284	1	200	1	0	296
146	U2af2	702	359	262	115	38	105	30	0	0	0	0	0	0	0	0	0	0	0	0
147	U2af2	693	595	385	301	388	450	81	72	3	2	1	2	0	1	0	0	0	0	0
148	U2af2	783	733	514	343	248	393	111	89	1	1781	1666	169	423	734	0	0	4	1	321
149	U2af2	505	222	256	127	74	111	37	24	1	0	1	1254	604	371	0	0	3	0	2
150	U2af2	764	429	365	245	284	372	63	39	1	0	0	1	182	339	308	0	0	0	2
151	Rbm38	129	237	118	9	178	40	28	45	0	0	0	0	0	0	0	0	0	0	0
152	Rbm38	243	339	149	188	370	591	105	106	1	1	1625	0	1	268	0	2	0	896	316
153	Rbm38	504	453	281	162	480	567	178	117	1	985	1	3	1191	175	1	0	2	1	0
154	Rbm38	304	95	166	157	40	367	31	13	0	3	0	0	1	0	0	0	0	8	0
155	Rbm38	577	484	305	136	826	815	204	218	0	0	0	2	0	266	0	0	3	1	225
156	Pcbp3	392	149	382	118	248	122	21	77	4	1	2	1101	248	1	0	301	371	325	264
157	Pcbp3	147	84	0	51	74	36	12	47	1	0	0	0	1	1	0	0	574	8	1
158	Pcbp3	130	125	140	3	124	86	21	10	0	0	0	0	740	0	0	0	0	1	0
159	Pcbp3	525	357	325	208	446	298	131	80	0	1	1	1	1	0	2	0	0	813	228
160	Pcbp3	429	551	147	171	870	887	207	129	1	102	2	587	903	982	261	3	2	4	1
161	Raly	751	316	449	222	875	1169	152	129	4	1332	1887	1827	2178	193	2	1	4	387	2
162	Raly	358	202	143	140	230	242	41	53	1	632	993	1	0	29	1	1	465	0	82
163	Raly	303	361	77	100	398	545	85	143	2	2470	107	798	2	761	429	307	190	1	2
164	Raly	514	292	388	293	1689	1772	225	292	5	1448	3	3085	720	564	1	398	7	424	614
165	Raly	235	284	231	62	234	218	50	63	0	1310	0	2	4	482	0	0	1	202	2
166	Cpeb3	375	341	396	26	402	591	141	129	3	0	831	3	524	287	0	0	0	809	0
167	Cpeb3	428	293	228	122	210	358	69	81	1	1	0	2	297	2	0	0	0	1	0
168	Cpeb3	475	580	280	197	848	734	110	172	2	1377	0	1	255	0	547	1	0	802	548
169	Cpeb3	567	503	492	193	1062	1489	234	256	4	4	44	862	631	416	0	0	0	292	445
170	Cpeb3	207	313	120	101	375	500	80	59	0	0	0	0	1	0	0	0	0	0	1
171	Cpeb4	528	566	388	156	672	1020	132	206	7	894	3	2277	545	388	518	1	6	128	1068
172	Cpeb4	824	699	504	315	742	1302	198	286	2	532	0	2580	576	861	390	0	630	12	1
173	Cpeb4	550	327	301	203	166	229	43	22	1	1360	2	171	1165	731	0	1	1	1	17
174	Cpeb4	534	302	559	91	369	399	107	107	3	1	215	1191	224	777	367	0	41	391	366
175	Cpeb4	614	784	270	300	651	903	177	184	1	5	2	1917	932	286	1423	245	1	294	1
176	Cpeb2	473	382	304	256	576	768	146	77	1	0	1	1275	1236	428	445	1	1163	2	309
177	Cpeb2	159	220	227	50	251	308	62	65	1	1	1633	1	363	317	1	0	266	1	0
178	Cpeb2	185	137	118	61	144	104	29	59	0	1	0	0	2	3	0	0	470	0	0
179	Cpeb2	358	485	159	265	912	1125	181	156	2	6	5	1	0	0	726	137	396	2	293
180	Cpeb2	387	303	229	71	412	726	134	125	1	2	1102	1	0	572	7	0	0	1	1
181	Ptbp2	798	271	393	131	565	847	115	154	2	1556	1500	1077	304	541	456	468	1	0	0
182	Ptbp2	265	249	139	100	111	139	71	68	2	0	170	450	0	2	0	0	579	287	0
183	Ptbp2	564	390	254	126	827	895	193	257	4	3	386	3	331	1	300	714	1	397	542
184	Ptbp2	456	448	273	189	953	971	197	188	5	2829	1405	1346	592	3	343	1160	457	881	64
185	Ptbp2	689	515	486	130	775	1422	222	299	2	1	4424	750	259	563	2	0	1	1	0
186	Pcbp2	971	662	608	451	389	1126	141	106	1	1	0	2	1	515	3	222	234	0	0
187	Pcbp2	757	665	374	165	141	259	72	84	1	1019	2	1	1	2	0	1	1	0	0
188	Pcbp2	977	927	392	421	514	546	45	107	2	0	4	0	0	1	668	210	529	270	220
189	Pcbp2	824	780	387	336	239	585	122	119	1	1437	1	2	220	0	1	0	0	0	0
190	Pcbp2	304	227	158	61	176	287	6	0	2	0	3	0	0	0	0	1	1	0	0
191	Ybx1	797	348	538	238	180	264	80	61	2	1	1922	937	500	1	0	1	1	0	2
192	Ybx1	633	434	460	204	277	423	70	43	0	1	1	1	249	64	0	0	1	1	2
193	Ybx1	563	430	579	236	413	475	77	37	0	1010	1422	1	901	578	0	0	0	0	0
194	Ybx1	542	482	274	256	558	1112	189	223	0	1	0	0	1	1	559	1	1	2	1
195	Ybx1	720	617	561	325	442	817	155	95	5	4	1418	533	591	426	0	252	1	0	1
196	Zc3h10	902	737	865	239	1255	1840	324	319	6	2719	2	1006	613	320	0	0	369	2	1
197	Zc3h10	691	454	497	265	719	883	121	257	5	1	1326	762	456	447	0	3	0	1	1
198	Zc3h10	648	764	424	284	773	865	167	135	4	1	1395	0	525	332	827	1	197	435	394
199	Zc3h10	720	593	385	274	1138	1479	290	133	3	0	1180	1	967	743	163	0	4	0	1
200	Zc3h10	536	200	225	179	744	503	115	72	1	0	1	0	3	326	1	0	0	0	0
201	Msi2	771	990	276	212	696	805	216	200	1	1299	1	2	0	0	2	0	0	340	1
202	Msi2	1546	1395	1332	482	2068	2935	571	639	10	4059	6	2193	1577	976	496	515	649	593	323
203	Msi2	748	867	937	371	832	925	243	222	3	0	1234	0	508	0	1	0	1	0	1
204	Msi2	382	299	389	95	255	471	95	126	1	1	1	2	0	0	0	300	670	388	1
205	Msi2	473	184	358	169	224	304	109	100	1	1205	771	2051	2	331	0	399	0	1	180
206	Srrm1	840	301	539	223	144	447	14	25	2	1	988	1	179	1	3	0	1	0	0
207	Srrm1	915	462	383	173	186	276	40	50	0	1367	1	0	1	803	2	1	2	0	2
208	Srrm1	497	274	390	141	243	352	88	101	0	688	0	0	135	830	0	1	1	2	1
209	Srrm1	506	235	222	93	186	380	57	38	0	1	1	0	1	264	0	0	0	0	0
210	Srrm1	642	425	373	387	788	1444	223	286	3	2	1797	4	1386	1287	292	204	1	0	0
211	Cstf1	421	266	241	95	93	132	30	21	0	0	0	0	0	0	0	0	1	0	0
212	Cstf1	760	569	287	269	38	6	10	22	1	1	3	0	0	0	0	0	1	660	206
213	Cstf1	812	1003	860	258	133	104	54	28	5	1	1	1	580	734	558	0	481	386	261
214	Cstf1	339	129	82	132	0	211	19	30	1	1	0	0	0	0	0	0	1	1	0
215	Cstf1	557	682	397	275	573	476	102	142	3	2	2	1	2	4	1101	502	178	1	215
216	Raver1	617	713	291	268	1289	2552	380	329	5	1492	23	727	1064	283	4	1	509	292	212
217	Raver1	929	585	652	305	300	1096	130	122	0	0	0	2	1	640	0	0	327	0	0
218	Raver1	576	560	275	236	864	1439	137	216	0	4	30	2	882	0	990	1218	478	392	708
219	Raver1	378	124	260	72	296	425	67	66	2	0	0	825	2	93	0	0	2	2	0
220	Raver1	836	637	584	255	605	802	178	204	3	903	1529	2	411	495	1006	338	1	269	306
221	Rbm25	805	434	443	250	456	585	105	103	1	1158	337	941	120	262	1	0	1	0	0
222	Rbm25	549	474	402	188	339	503	101	85	2	0	1579	1	1	0	406	0	458	19	857
223	Rbm25	433	226	339	31	53	80	2	43	0	0	0	0	0	0	0	0	0	1	0
224	Rbm25	712	257	453	178	217	287	34	29	1	1	0	0	1	0	1	1	0	0	1
225	Rbm25	448	408	268	91	3	64	12	0	0	0	0	0	0	0	0	0	1	0	0
226	Srsf2	723	468	558	305	54	19	5	0	1	1	0	0	0	0	1	1	0	0	0
227	Srsf2	683	643	240	200	37	4	8	6	1	1	0	2	2	0	0	0	0	0	0
228	Srsf2	563	551	478	202	85	165	10	0	0	1	1050	1	0	3	0	1	1	0	0
229	Srsf2	438	446	244	274	78	26	37	21	0	0	0	0	0	0	1	1	2	0	1
230	Srsf2	682	506	685	277	320	461	89	141	1	0	1850	216	325	1243	2	1	0	0	0
231	Srsf3	296	214	302	72	1	0	0	0	0	1	0	0	0	0	0	0	0	0	0
232	Srsf3	453	616	429	169	146	230	31	24	2	1	1	2	3	251	1	0	1	0	0
233	Srsf3	334	145	117	69	33	46	9	3	0	0	0	0	0	0	0	0	0	0	0
234	Srsf3	454	184	259	217	118	44	2	26	1	0	0	0	0	0	0	1	0	0	0
235	Srsf3	401	275	183	38	0	0	0	0	0	0	0	0	0	0	0	1	0	0	0
236	Srsf12	491	454	409	172	477	784	129	175	1	1	0	0	61	1	0	0	418	0	0
237	Srsf12	855	483	661	473	1207	1701	320	277	2	3	1184	0	636	504	428	0	19	3	2
238	Srsf12	783	718	555	206	949	601	200	164	3	1	82	1	0	1	0	241	55	367	1
239	Srsf12	567	248	370	242	761	857	205	203	8	2	2	1202	5	2	460	747	2498	892	941
240	Srsf12	474	504	407	162	469	560	113	84	1	0	2	2	203	0	622	0	70	232	320
241	Hnrnpa2b1	628	478	218	239	773	1375	137	254	1	1	2	143	703	264	815	1735	1935	692	794
242	Hnrnpa2b1	507	452	342	143	859	739	151	152	3	2434	841	3	1	238	1850	296	1455	1310	721
243	Hnrnpa2b1	646	338	370	97	272	459	112	133	5	2	2	684	1	99	0	0	1123	3	191
244	Hnrnpa2b1	297	138	196	49	263	294	36	12	0	0	0	2	0	0	311	190	1	0	185
245	Hnrnpa2b1	401	503	186	145	555	845	142	130	1	1	0	1	0	196	1	44	1	441	0
246	Srsf6	588	550	424	232	421	624	126	139	2	1	2	2	2	2	420	129	41	749	444
247	Srsf6	438	109	501	166	347	180	41	22	2	1486	3	0	389	1	2	216	187	331	0
248	Srsf6	921	596	486	319	945	1256	193	268	6	1	0	3	0	229	2	337	752	598	0
249	Srsf6	564	413	310	182	362	330	129	98	0	2	1043	1	406	252	0	0	0	0	0
250	Srsf6	518	519	516	378	630	1328	158	139	7	1470	1467	1185	3	4	1	144	391	1170	205
251	Khdrbs3	677	667	545	167	1144	1881	267	265	5	1	3	3	523	3	0	2	499	2	632
252	Khdrbs3	372	483	211	217	667	795	136	147	2	114	228	942	673	421	31	0	1012	229	2
253	Khdrbs3	627	287	331	280	705	795	129	87	2	3164	1581	1000	243	682	3	161	401	1265	583
254	Khdrbs3	980	697	788	380	1584	1627	280	389	3	1351	1599	1394	1605	955	676	438	2383	1067	538
255	Khdrbs3	566	476	366	105	479	951	131	166	1	2	0	1017	1	199	1	0	2	1	0
256	Celf2	906	611	525	247	686	1157	110	121	0	3	2	1	214	439	162	312	2	0	1
257	Celf2	784	623	599	210	1192	1077	215	239	3	3	0	5	1222	302	626	361	827	161	488
258	Celf2	593	425	271	268	584	945	173	240	1	2	2030	2038	603	472	2	163	669	983	546
259	Celf2	921	767	615	354	1662	2188	404	423	5	2	2	287	149	737	169	281	997	310	448
260	Celf2	457	507	339	175	320	650	97	81	0	2	2	306	249	38	330	616	465	93	1
261	Cpsf6	604	231	423	228	396	720	110	178	2	2939	0	3	910	428	11	1	480	216	3
262	Cpsf6	543	259	322	103	447	495	100	144	0	0	3	0	0	339	1	0	1	1	0
263	Cpsf6	728	361	330	145	87	288	52	62	0	2	0	0	220	1	0	0	1	0	0
264	Cpsf6	394	255	260	131	360	577	106	90	0	1296	1	5	583	313	0	236	1	0	283
265	Cpsf6	394	250	252	152	475	524	110	89	2	1246	2735	1	373	892	1	515	216	1	412
266	Cstf3	797	397	510	113	31	0	9	14	1	0	3	0	1	0	0	0	0	0	274
267	Cstf3	479	469	319	162	37	21	15	48	0	0	0	0	0	313	1	1	0	1	1
268	Cstf3	490	324	391	168	261	363	92	62	0	1	1	0	0	0	1	1	1	0	1
269	Cstf3	462	225	142	79	38	52	17	25	0	1	0	0	0	1	0	1	0	0	0
270	Cstf3	1154	626	714	280	19	169	23	7	2	1	0	0	209	101	0	184	480	0	3
271	Mex3c	1042	1086	930	543	1560	2611	503	407	5	2303	994	2811	1102	1770	322	283	28	619	557
272	Mex3c	502	227	217	119	499	506	85	98	1	772	567	288	72	1	0	0	327	1	296
273	Mex3c	1172	850	490	359	1124	1576	208	335	7	1439	19	1706	1160	1305	2	230	19	228	624
274	Mex3c	1444	928	724	337	1835	2735	441	545	5	1440	1713	905	1296	1239	7	200	957	1464	675
275	Mex3c	1161	1206	768	305	1975	1952	394	470	8	3	5	1056	212	77	1201	474	2598	385	1144
276	Dcn	1013	864	286	152	1194	1373	247	235	6	1412	235	1810	1570	1433	432	220	395	1	3
277	Dcn	1636	1016	832	474	1479	1829	292	392	7	4	2782	1197	925	815	1213	560	19	1132	544
278	Dcn	1406	1333	868	474	2447	3210	472	714	9	2452	4235	1202	1476	1687	232	276	958	255	142
279	Dcn	1111	839	535	198	1038	1339	235	280	3	3	2095	5	552	622	330	0	281	276	1
280	Dcn	0	0	0	0	0	0	0	0	0	0	0	0	0	0	0	0	0	0	0
281	Aldh6a1	987	565	489	267	699	882	146	160	4	773	782	45	1249	684	968	535	368	344	332
282	Aldh6a1	974	611	559	243	619	594	142	130	1	8	1493	0	135	0	427	0	1	0	0
283	Aldh6a1	1187	1249	1264	400	1743	2176	384	313	3	1094	5	2710	721	430	747	3	952	1323	597
284	Aldh6a1	958	516	489	373	742	1893	249	151	3	2277	6	1102	846	586	1725	599	2934	1338	828
285	Aldh6a1	1040	659	565	343	1166	1279	247	253	5	2027	2800	2074	1	260	277	11	741	86	1
		156913	119885	97741	50355	128116	172235	29825	31183	481	104283	118655	93954	76165	70879	46876	32043	60719	50403	40446

### Sheet: Icam_Vcam_Screen2
sgRNA	Gene	MusAEC_IcamVcam_7days_1	MusAEC_IcamVcam_7days_2	MusAEC_IcamVcam_All_1	MusAEC_IcamVcam_All_2	MusAEC_IcamVcam_High_1	MusAEC_IcamVcam_High_2	MusAEC_IcamVcam_Low_1	MusAEC_IcamVcam_Low_2	Background
1	Rbfox2	54	26	60	120	103	113	104	359	0
2	Rbfox2	49	48	48	126	82	73	156	199	0
3	Rbfox2	54	98	46	160	144	79	195	285	0
4	Rbfox2	51	64	41	180	133	99	233	510	0
5	Rbfox2	47	44	40	102	93	113	119	217	0
6	Tardbp	63	96	84	211	151	144	304	653	0
7	Tardbp	37	56	43	168	83	103	317	714	0
8	Tardbp	30	18	23	31	36	39	74	247	0
9	Tardbp	38	39	65	131	103	95	221	488	0
10	Tardbp	54	59	57	147	84	101	277	526	0
11	Srsf7	3	13	1	14	4	16	9	39	0
12	Srsf7	60	73	30	74	38	60	199	370	0
13	Srsf7	32	28	34	90	56	41	89	170	0
14	Srsf7	8	19	6	29	23	8	98	211	0
15	Srsf7	77	102	41	156	84	55	139	278	0
16	Srsf5	19	19	11	21	30	13	58	232	0
17	Srsf5	890	172	1129	286	3577	195	563	1393	1
18	Srsf5	31	47	25	84	60	52	232	463	0
19	Srsf5	52	32	66	138	50	80	154	455	0
20	Srsf5	38	43	47	120	103	92	336	547	0
21	Srsf1	34	41	24	52	33	18	249	480	0
22	Srsf1	53	33	21	88	35	21	331	480	0
23	Srsf1	31	38	34	89	21	27	183	561	0
24	Srsf1	25	32	26	93	29	13	209	403	0
25	Srsf1	13	16	13	28	9	16	141	110	0
26	Dazap1	17	33	26	68	51	32	99	261	0
27	Dazap1	43	60	27	113	125	95	146	419	0
28	Dazap1	34	44	36	109	113	128	131	364	0
29	Dazap1	31	60	34	129	112	92	148	460	0
30	Dazap1	87	134	100	320	206	182	353	714	0
31	Elavl1	26	43	23	65	33	49	142	297	0
32	Elavl1	70	39	63	163	131	80	294	497	0
33	Elavl1	34	46	14	93	45	51	111	350	0
34	Elavl1	44	56	38	82	59	68	117	408	0
35	Elavl1	16	15	15	20	41	31	62	198	0
36	Hnrnpa1	43	87	71	186	161	170	260	432	0
37	Hnrnpa1	34	29	47	64	86	84	148	191	0
38	Hnrnpa1	50	34	38	120	90	76	185	372	0
39	Hnrnpa1	58	55	72	173	126	204	284	599	0
40	Hnrnpa1	12	9	20	31	27	17	26	72	0
41	Hnrnpc	37	35	52	138	79	59	196	336	0
42	Hnrnpc	47	45	34	123	92	81	185	424	0
43	Hnrnpc	18	27	23	38	43	40	42	186	0
44	Hnrnpc	27	57	49	152	64	73	165	278	0
45	Hnrnpc	15	14	12	29	7	20	7	109	0
46	Pprc1	31	33	37	75	39	34	209	239	0
47	Pprc1	23	16	23	70	82	33	70	184	0
48	Pprc1	27	34	25	70	64	52	99	277	0
49	Pprc1	33	39	19	46	40	39	149	311	0
50	Pprc1	49	55	27	80	59	79	157	306	0
51	Rbm45	6	12	8	60	42	27	80	158	0
52	Rbm45	39	54	30	102	30	76	126	253	0
53	Rbm45	20	30	26	38	75	23	39	288	0
54	Rbm45	38	30	24	81	74	60	73	245	0
55	Rbm45	12	13	15	25	38	19	55	86	0
56	Rbm47	26	16	26	74	84	68	115	295	0
57	Rbm47	23	31	27	47	11	22	97	185	0
58	Rbm47	40	46	43	95	91	139	264	320	0
59	Rbm47	57	69	66	180	123	133	134	464	0
60	Rbm47	72	50	70	211	169	168	293	457	0
61	Sfpq	40	62	35	62	23	21	107	204	0
62	Sfpq	39	25	40	113	93	112	178	431	0
63	Sfpq	77	119	76	174	121	156	315	684	0
64	Sfpq	53	51	50	141	114	161	259	640	0
65	Sfpq	19	44	15	23	53	31	42	166	0
66	Tia1	37	37	36	71	56	86	139	240	0
67	Tia1	18	21	31	66	54	54	138	351	0
68	Tia1	7	20	8	22	9	15	28	112	0
69	Tia1	38	56	43	118	71	51	104	376	0
70	Tia1	117	124	101	311	195	177	523	1175	0
71	Tial1	65	103	62	205	172	141	152	344	0
72	Tial1	17	6	11	45	22	9	65	118	0
73	Tial1	39	39	21	106	89	83	96	291	0
74	Tial1	19	24	26	82	78	72	71	214	0
75	Tial1	49	63	31	151	137	141	225	449	0
76	Celf1	78	89	49	202	103	97	285	661	0
77	Celf1	13	22	26	64	35	47	84	258	0
78	Celf1	46	30	45	98	83	99	277	358	0
79	Celf1	55	127	52	180	150	137	306	608	0
80	Celf1	34	66	35	107	83	76	177	373	0
81	Eif2s1	25	51	9	11	5	6	69	107	0
82	Eif2s1	14	9	8	3	22	12	70	145	0
83	Eif2s1	11	13	15	26	3	17	55	135	0
84	Eif2s1	27	60	14	46	12	37	37	205	0
85	Eif2s1	44	100	22	89	44	36	199	328	0
86	Zcrb1	19	31	21	76	16	41	107	167	0
87	Zcrb1	3	23	5	30	23	25	42	51	0
88	Zcrb1	26	39	62	135	135	102	186	438	0
89	Zcrb1	63	56	44	185	113	118	168	448	0
90	Zcrb1	14	17	14	43	15	48	50	58	0
91	Rbm4	68	50	60	99	119	113	190	420	0
92	Rbm4	18	21	20	61	49	25	69	192	0
93	Rbm4	22	37	34	67	73	45	109	254	0
94	Rbm4	56	45	47	143	152	93	161	300	0
95	Rbm4	25	39	18	55	65	65	143	210	0
96	Rbm4b	46	46	44	69	76	72	166	224	0
97	Rbm4b	25	17	14	52	52	38	85	265	0
98	Rbm4b	33	31	45	83	66	73	153	308	0
99	Rbm4b	24	16	17	59	73	49	48	239	0
100	Rbm4b	21	30	27	66	26	17	168	323	0
101	Hnrnpk	99	85	48	170	177	153	148	344	0
102	Hnrnpk	40	42	29	72	66	60	51	93	0
103	Hnrnpk	50	62	29	88	141	97	80	192	0
104	Hnrnpk	33	37	25	63	64	100	66	93	0
105	Hnrnpk	19	10	14	16	33	63	22	38	0
106	Pcbp1	39	38	27	76	38	71	158	213	0
107	Pcbp1	72	54	52	174	109	144	208	480	0
108	Pcbp1	20	37	29	22	83	65	78	151	0
109	Pcbp1	39	59	33	102	107	124	162	403	0
110	Pcbp1	20	26	19	59	61	47	92	167	0
111	Matr3	27	39	50	145	81	120	146	383	0
112	Matr3	19	34	25	97	67	92	86	159	0
113	Matr3	22	15	11	37	25	30	55	169	0
114	Matr3	19	23	38	82	48	64	47	234	0
115	Matr3	7	13	14	27	47	44	58	70	0
116	Cpeb1	10	23	12	59	36	57	64	180	0
117	Cpeb1	18	35	21	91	81	100	101	286	0
118	Cpeb1	20	22	15	17	17	45	44	37	0
119	Cpeb1	17	25	22	57	64	41	83	118	0
120	Cpeb1	37	71	36	92	100	98	214	326	0
121	Srsf10	28	54	33	119	104	74	137	396	0
122	Srsf10	38	39	60	111	56	99	158	492	0
123	Srsf10	18	22	20	49	45	57	38	211	0
124	Srsf10	29	8	11	26	55	42	113	114	0
125	Srsf10	74	85	47	132	176	144	296	584	0
126	Pabpc1	93	142	49	172	226	262	222	331	0
127	Pabpc1	51	53	25	63	74	68	129	165	0
128	Pabpc1	71	61	45	138	138	106	141	307	0
129	Pabpc1	32	34	28	71	63	52	54	107	0
130	Pabpc1	29	38	26	72	44	59	89	122	0
131	Ptbp1	50	71	44	229	67	114	479	896	0
132	Ptbp1	68	80	73	255	115	63	901	2395	0
133	Ptbp1	129	46	133	71	79	45	241	546	0
134	Ptbp1	78	88	79	199	121	120	695	1458	0
135	Ptbp1	518	155	604	214	1392	130	917	1773	2
136	Sart3	28	31	18	37	30	14	27	77	0
137	Sart3	51	39	14	61	32	55	114	184	0
138	Sart3	44	48	39	133	82	126	210	325	0
139	Sart3	79	93	64	201	98	118	253	416	0
140	Sart3	41	54	14	45	16	24	87	168	0
141	Celf4	73	113	93	157	151	117	219	371	0
142	Celf4	51	73	47	131	114	125	186	403	0
143	Celf4	76	66	82	122	214	116	159	337	1
144	Celf4	1757	208	2028	269	6728	326	631	783	10
145	Celf4	82	94	96	239	193	204	378	926	0
146	U2af2	15	16	9	30	16	25	23	180	0
147	U2af2	65	101	33	133	74	54	202	516	0
148	U2af2	85	171	59	196	116	100	337	865	0
149	U2af2	42	64	22	37	20	17	90	177	0
150	U2af2	55	86	20	81	68	61	188	297	0
151	Rbm38	6	18	10	37	30	9	39	160	0
152	Rbm38	16	53	27	62	67	58	120	165	0
153	Rbm38	28	32	42	139	126	100	205	536	0
154	Rbm38	3	10	19	28	24	34	60	126	0
155	Rbm38	62	74	52	131	130	113	183	398	0
156	Pcbp3	23	41	19	103	54	51	101	202	0
157	Pcbp3	8	4	11	1	20	20	4	125	0
158	Pcbp3	3	5	2	27	0	7	22	28	0
159	Pcbp3	45	48	68	106	129	106	207	405	0
160	Pcbp3	25	26	30	95	70	63	164	210	0
161	Raly	72	56	75	203	168	146	375	779	0
162	Raly	8	16	5	75	43	35	140	141	0
163	Raly	34	31	29	62	56	48	130	168	0
164	Raly	84	96	104	229	215	134	210	724	0
165	Raly	19	39	30	70	38	47	143	185	0
166	Cpeb3	22	48	38	70	72	60	87	271	0
167	Cpeb3	30	17	36	109	113	71	138	361	0
168	Cpeb3	68	73	55	158	122	135	264	396	0
169	Cpeb3	62	104	86	178	140	131	288	641	0
170	Cpeb3	25	28	25	98	68	80	90	249	0
171	Cpeb4	82	64	84	199	147	134	366	630	0
172	Cpeb4	110	126	116	196	244	208	481	862	0
173	Cpeb4	24	27	20	76	54	59	65	197	0
174	Cpeb4	48	74	62	179	190	175	259	572	0
175	Cpeb4	54	69	54	135	122	106	224	558	0
176	Cpeb2	57	68	73	133	105	100	192	410	0
177	Cpeb2	9	23	15	35	53	23	49	74	0
178	Cpeb2	17	22	14	29	26	40	136	263	0
179	Cpeb2	49	68	47	137	118	125	197	396	0
180	Cpeb2	40	42	47	126	68	52	167	282	0
181	Ptbp2	69	73	40	130	158	93	213	451	0
182	Ptbp2	18	27	39	57	54	53	35	278	0
183	Ptbp2	63	105	72	217	143	144	205	543	0
184	Ptbp2	39	36	51	151	126	92	156	387	0
185	Ptbp2	252	48	192	160	156	100	238	547	1
186	Pcbp2	83	121	72	250	185	160	292	884	0
187	Pcbp2	49	58	48	100	107	49	171	288	1
188	Pcbp2	53	66	50	102	94	77	102	373	0
189	Pcbp2	45	70	55	108	91	123	196	322	0
190	Pcbp2	4	4	8	8	27	24	38	119	0
191	Ybx1	55	25	30	90	42	68	189	476	0
192	Ybx1	49	62	40	141	61	63	240	519	0
193	Ybx1	51	57	57	104	83	57	181	439	0
194	Ybx1	82	55	81	225	164	157	336	725	0
195	Ybx1	120	71	122	308	166	130	316	901	0
196	Zc3h10	91	77	74	191	269	187	276	669	0
197	Zc3h10	136	57	145	187	368	162	334	496	0
198	Zc3h10	57	95	58	208	178	170	183	619	0
199	Zc3h10	158	105	186	142	180	177	320	470	0
200	Zc3h10	23	40	66	91	94	69	127	336	0
201	Msi2	40	47	67	189	134	75	284	388	0
202	Msi2	146	132	203	329	334	312	535	1648	0
203	Msi2	92	121	89	320	227	193	359	960	0
204	Msi2	27	50	41	73	66	62	109	311	0
205	Msi2	20	22	24	49	50	54	101	194	0
206	Srrm1	2024	235	3589	358	6851	440	847	843	8
207	Srrm1	32	22	27	156	128	73	140	515	0
208	Srrm1	59	38	23	81	53	74	193	318	0
209	Srrm1	39	68	27	75	52	60	50	261	0
210	Srrm1	1947	242	3683	411	5914	311	795	831	11
211	Cstf1	40	26	39	63	98	47	135	212	0
212	Cstf1	81	64	51	211	156	129	198	571	0
213	Cstf1	102	115	123	266	238	312	399	856	0
214	Cstf1	5	29	17	53	59	45	62	161	0
215	Cstf1	89	100	86	186	152	153	260	549	0
216	Raver1	102	91	97	212	150	147	423	911	0
217	Raver1	56	64	41	132	96	116	283	371	0
218	Raver1	49	69	76	135	121	126	276	626	0
219	Raver1	13	14	18	70	33	45	98	205	0
220	Raver1	103	66	93	178	179	131	362	506	0
221	Rbm25	40	86	47	148	61	103	189	321	0
222	Rbm25	50	71	35	103	90	39	101	383	0
223	Rbm25	30	38	22	37	52	33	107	193	0
224	Rbm25	20	32	5	44	19	14	75	98	0
225	Rbm25	40	15	14	6	13	4	28	57	0
226	Srsf2	51	55	28	46	15	10	163	253	0
227	Srsf2	45	56	10	97	36	34	186	502	0
228	Srsf2	27	49	25	50	19	7	133	272	0
229	Srsf2	25	39	41	124	37	60	192	327	0
230	Srsf2	53	78	46	112	86	90	254	420	0
231	Srsf3	16	14	6	9	0	4	11	1	0
232	Srsf3	30	91	36	84	85	94	130	309	0
233	Srsf3	1	13	4	3	0	0	0	40	0
234	Srsf3	37	31	20	126	65	48	113	98	0
235	Srsf3	21	31	7	7	2	5	15	26	0
236	Srsf12	46	80	57	189	105	120	356	449	0
237	Srsf12	70	145	97	301	233	190	425	917	0
238	Srsf12	29	59	65	181	155	123	189	443	0
239	Srsf12	79	73	84	224	155	167	375	644	0
240	Srsf12	42	22	43	128	92	101	168	281	0
241	Hnrnpa2b1	59	58	54	183	127	112	222	602	0
242	Hnrnpa2b1	51	84	55	159	122	119	328	698	0
243	Hnrnpa2b1	36	51	28	63	52	87	188	397	0
244	Hnrnpa2b1	34	15	21	69	35	44	136	100	0
245	Hnrnpa2b1	51	41	40	138	75	74	193	379	0
246	Srsf6	44	59	53	134	120	107	214	507	0
247	Srsf6	42	46	35	77	35	90	125	330	0
248	Srsf6	73	91	62	221	172	183	240	637	0
249	Srsf6	67	80	58	168	87	69	185	285	0
250	Srsf6	60	77	75	185	156	119	246	589	0
251	Khdrbs3	74	127	97	257	198	193	443	876	0
252	Khdrbs3	47	37	54	137	95	102	180	503	0
253	Khdrbs3	68	56	50	120	121	100	212	245	0
254	Khdrbs3	96	126	116	278	188	225	424	747	0
255	Khdrbs3	33	68	40	95	109	65	172	359	0
256	Celf2	45	73	64	180	191	146	263	438	0
257	Celf2	78	69	87	304	174	174	315	752	0
258	Celf2	67	65	61	173	110	151	187	407	0
259	Celf2	123	85	128	366	283	269	501	1050	0
260	Celf2	18	56	22	68	68	51	101	220	0
261	Cpsf6	66	81	67	286	118	102	750	1551	0
262	Cpsf6	32	49	57	126	79	83	274	734	0
263	Cpsf6	10	21	27	68	32	25	188	488	0
264	Cpsf6	37	50	40	119	77	55	554	784	0
265	Cpsf6	26	53	28	126	94	77	265	379	0
266	Cstf3	57	43	35	47	107	61	94	215	0
267	Cstf3	59	49	46	76	74	76	108	128	0
268	Cstf3	43	28	29	93	69	80	144	333	0
269	Cstf3	29	39	28	91	32	49	95	87	0
270	Cstf3	141	129	79	135	137	109	195	437	0
271	Mex3c	142	203	133	417	426	309	769	1365	0
272	Mex3c	35	22	22	63	70	60	80	260	0
273	Mex3c	77	99	117	322	246	178	338	806	0
274	Mex3c	81	145	90	365	300	293	449	856	0
275	Mex3c	135	172	140	376	255	242	516	927	0
276	Dcn	49	112	73	184	137	117	311	570	0
277	Dcn	138	155	120	337	214	295	589	1008	0
278	Dcn	156	152	218	508	385	410	685	1240	0
279	Dcn	47	72	90	198	138	148	327	655	0
280	Dcn	0	0	0	0	0	0	0	0	0
281	Aldh6a1	64	53	45	169	142	110	273	374	0
282	Aldh6a1	56	58	56	160	91	114	256	374	0
283	Aldh6a1	115	157	168	313	256	304	586	1177	0
284	Aldh6a1	48	69	77	168	123	156	244	525	0
285	Aldh6a1	92	154	90	273	209	261	346	716	0

### Sheet: Icam_Vcam_Screen3_resorted
sgRNA	Gene	Low_low_1	Low_low_2	High_high_1	High_high_2
283	Aldh6a1	1913	1341	334	461
281	Aldh6a1	1152	345	97	284
285	Aldh6a1	452	400	145	106
284	Aldh6a1	233	303	221	409
282	Aldh6a1	146	271	332	39
80	Celf1	693	271	83	123
79	Celf1	455	289	2	91
77	Celf1	421	1234	48	2
76	Celf1	412	232	238	108
78	Celf1	218	214	1	0
257	Celf2	1005	1998	403	216
256	Celf2	312	1	1	1
258	Celf2	232	3	816	1028
260	Celf2	188	207	64	266
259	Celf2	115	360	190	268
142	Celf4	690	868	185	0
144	Celf4	649	858	404	530
141	Celf4	395	184	107	2
145	Celf4	116	134	68	70
143	Celf4	1	771	1	133
116	Cpeb1	188	1	71	79
120	Cpeb1	3	3	809	554
117	Cpeb1	1	352	70	82
118	Cpeb1	0	1	0	81
119	Cpeb1	0	0	0	1
179	Cpeb2	395	99	13	174
180	Cpeb2	3	1	138	382
178	Cpeb2	0	1	1	0
176	Cpeb2	0	366	2	2
177	Cpeb2	0	1	0	38
169	Cpeb3	789	471	455	576
168	Cpeb3	653	463	322	2
167	Cpeb3	650	287	137	80
166	Cpeb3	594	400	123	144
170	Cpeb3	139	4	121	256
175	Cpeb4	3266	1917	34	135
172	Cpeb4	753	1464	126	105
171	Cpeb4	731	493	2	56
174	Cpeb4	322	61	0	1
173	Cpeb4	0	0	0	2
264	Cpsf6	47	1	0	53
262	Cpsf6	1	1	0	0
265	Cpsf6	1	2	127	56
263	Cpsf6	0	0	0	0
261	Cpsf6	0	0	1	0
211	Cstf1	0	0	0	0
214	Cstf1	0	0	0	0
215	Cstf1	0	1	1	55
213	Cstf1	0	0	0	0
212	Cstf1	0	0	0	0
268	Cstf3	1	589	27	107
266	Cstf3	0	188	0	0
270	Cstf3	0	0	0	1
269	Cstf3	0	0	0	0
267	Cstf3	0	0	0	0
30	Dazap1	863	208	59	72
28	Dazap1	266	336	1	2
27	Dazap1	214	484	2	1
26	Dazap1	26	0	0	0
29	Dazap1	2	193	271	300
278	Dcn	2118	1019	911	1043
276	Dcn	1119	1193	1	109
277	Dcn	855	511	447	629
279	Dcn	301	241	294	408
280	Dcn	0	0	0	0
81	Eif2s1	211	8	0	0
84	Eif2s1	172	125	0	0
85	Eif2s1	1	142	0	0
82	Eif2s1	0	0	0	0
83	Eif2s1	0	0	0	0
32	Elavl1	818	447	11	1
34	Elavl1	237	0	2	0
33	Elavl1	234	288	50	1
35	Elavl1	2	1	294	1
31	Elavl1	0	424	262	0
36	Hnrnpa1	830	1414	813	654
38	Hnrnpa1	485	995	158	97
39	Hnrnpa1	339	263	297	331
40	Hnrnpa1	210	199	196	129
37	Hnrnpa1	129	108	381	74
241	Hnrnpa2b1	711	1235	2303	2943
245	Hnrnpa2b1	429	13	448	564
242	Hnrnpa2b1	4	6	1251	801
243	Hnrnpa2b1	2	94	1239	966
244	Hnrnpa2b1	0	1	0	0
45	Hnrnpc	1202	905	0	1
44	Hnrnpc	139	134	0	1
42	Hnrnpc	2	0	151	1
41	Hnrnpc	1	1	136	229
43	Hnrnpc	0	0	0	0
103	Hnrnpk	383	233	51	0
101	Hnrnpk	290	165	1	0
102	Hnrnpk	0	2	59	1
105	Hnrnpk	0	0	0	0
104	Hnrnpk	0	0	0	0
254	Khdrbs3	1163	1150	133	310
253	Khdrbs3	272	552	257	205
255	Khdrbs3	181	203	119	26
251	Khdrbs3	29	1	255	126
252	Khdrbs3	3	1	81	2
114	Matr3	379	368	179	0
112	Matr3	231	1	102	155
113	Matr3	1	0	122	68
111	Matr3	0	67	69	305
115	Matr3	0	1	0	0
273	Mex3c	2495	1208	459	428
271	Mex3c	1371	532	562	1091
274	Mex3c	1142	1792	573	669
275	Mex3c	402	107	264	232
272	Mex3c	116	109	2	214
201	Msi2	1735	1997	377	729
202	Msi2	592	361	537	537
204	Msi2	128	4	0	1
203	Msi2	120	134	541	921
205	Msi2	31	44	0	132
128	Pabpc1	2	488	155	79
130	Pabpc1	2	0	0	0
129	Pabpc1	1	1	0	1
127	Pabpc1	1	1	133	247
126	Pabpc1	0	0	429	527
107	Pcbp1	1911	857	73	377
109	Pcbp1	201	629	113	35
108	Pcbp1	164	1	0	0
110	Pcbp1	144	457	1	1
106	Pcbp1	0	174	66	126
188	Pcbp2	266	232	875	1008
186	Pcbp2	7	2	263	909
189	Pcbp2	1	1	1	1
190	Pcbp2	0	0	45	62
187	Pcbp2	0	0	212	133
159	Pcbp3	212	54	57	54
160	Pcbp3	148	129	111	149
156	Pcbp3	1	0	76	36
157	Pcbp3	0	0	311	173
158	Pcbp3	0	1	26	84
46	Pprc1	1	0	0	0
48	Pprc1	0	0	0	1
50	Pprc1	0	0	0	0
47	Pprc1	0	0	68	0
49	Pprc1	0	0	0	0
135	Ptbp1	285	266	35	134
132	Ptbp1	230	892	129	1
131	Ptbp1	230	82	1	2
133	Ptbp1	0	1	0	80
134	Ptbp1	0	0	14	0
181	Ptbp2	1181	155	267	520
184	Ptbp2	889	1558	771	608
183	Ptbp2	362	157	236	203
185	Ptbp2	4	173	1	143
182	Ptbp2	0	5	202	99
161	Raly	697	436	217	436
164	Raly	179	685	339	200
163	Raly	171	0	0	0
165	Raly	1	124	1	1
162	Raly	1	0	163	0
216	Raver1	1348	825	67	88
217	Raver1	970	1674	5	1
219	Raver1	614	1	148	501
218	Raver1	543	742	37	9
220	Raver1	485	573	56	86
3	Rbfox2	468	171	0	81
2	Rbfox2	225	1	2	103
5	Rbfox2	223	452	83	1
4	Rbfox2	219	1	67	645
1	Rbfox2	136	404	285	432
224	Rbm25	483	718	57	139
222	Rbm25	280	205	2	117
221	Rbm25	3	1	0	59
223	Rbm25	1	1	0	0
225	Rbm25	0	0	0	0
153	Rbm38	834	625	89	53
155	Rbm38	513	226	59	53
152	Rbm38	138	133	1	93
151	Rbm38	1	0	1	0
154	Rbm38	0	1	51	49
91	Rbm4	384	293	3	55
92	Rbm4	198	79	0	0
95	Rbm4	194	13	1	38
94	Rbm4	162	527	67	1
93	Rbm4	0	0	82	330
51	Rbm45	558	1	71	106
53	Rbm45	183	81	155	2
52	Rbm45	97	80	785	946
55	Rbm45	0	0	0	1
54	Rbm45	0	3	132	23
58	Rbm47	807	308	285	90
59	Rbm47	647	245	114	65
56	Rbm47	211	161	1	73
60	Rbm47	193	128	135	258
57	Rbm47	179	1	80	0
98	Rbm4b	1272	396	615	279
99	Rbm4b	228	228	1	1
96	Rbm4b	2	148	729	1305
97	Rbm4b	2	173	85	0
100	Rbm4b	0	0	0	1
138	Sart3	981	776	82	0
139	Sart3	124	402	218	300
136	Sart3	0	0	0	0
140	Sart3	0	0	0	0
137	Sart3	0	129	0	0
63	Sfpq	1	1	127	1
65	Sfpq	0	0	0	0
64	Sfpq	0	1	72	182
62	Sfpq	0	0	2	67
61	Sfpq	0	0	0	0
206	Srrm1	762	9	2819	2290
210	Srrm1	406	517	22	2
208	Srrm1	1	176	23	271
207	Srrm1	0	0	0	32
209	Srrm1	0	0	0	0
25	Srsf1	1	2	326	468
24	Srsf1	0	0	0	0
22	Srsf1	0	0	0	0
23	Srsf1	0	0	0	0
21	Srsf1	0	0	0	0
124	Srsf10	728	555	4	0
125	Srsf10	217	1	289	133
123	Srsf10	175	165	185	13
122	Srsf10	0	0	1	93
121	Srsf10	0	63	0	63
238	Srsf12	633	301	315	127
239	Srsf12	535	190	76	349
236	Srsf12	239	304	71	54
237	Srsf12	210	145	45	66
240	Srsf12	138	361	180	286
230	Srsf2	386	306	77	0
228	Srsf2	0	0	0	0
229	Srsf2	0	0	21	0
226	Srsf2	0	0	0	0
227	Srsf2	0	0	0	0
234	Srsf3	540	148	0	0
232	Srsf3	2	0	0	2
231	Srsf3	0	0	15	163
235	Srsf3	0	0	0	0
233	Srsf3	0	0	0	0
17	Srsf5	3448	1381	2	3098
19	Srsf5	162	1	1	1
20	Srsf5	106	194	1	2
18	Srsf5	2	1	1	1
16	Srsf5	0	0	0	0
250	Srsf6	1585	270	385	195
248	Srsf6	277	267	52	100
246	Srsf6	177	291	1	76
249	Srsf6	44	82	72	54
247	Srsf6	1	86	0	0
12	Srsf7	0	1	56	0
13	Srsf7	0	0	0	243
14	Srsf7	0	0	0	1
11	Srsf7	0	0	0	0
15	Srsf7	0	0	0	96
9	Tardbp	134	17	0	1
10	Tardbp	1	2	0	0
8	Tardbp	0	0	0	0
7	Tardbp	0	0	0	0
6	Tardbp	0	0	64	0
68	Tia1	539	307	133	212
70	Tia1	421	219	388	253
66	Tia1	11	314	2529	2774
69	Tia1	1	1	134	252
67	Tia1	0	3	79	1
72	Tial1	222	0	66	0
71	Tial1	217	648	216	149
75	Tial1	182	0	1	212
73	Tial1	13	108	256	0
74	Tial1	2	267	0	133
148	U2af2	381	108	127	342
147	U2af2	1	0	6	0
149	U2af2	0	0	0	0
150	U2af2	0	0	0	0
146	U2af2	0	0	0	0
194	Ybx1	787	346	109	39
193	Ybx1	504	108	0	0
192	Ybx1	1	0	0	0
195	Ybx1	0	0	2	67
191	Ybx1	0	157	1	0
196	Zc3h10	1452	990	758	1032
198	Zc3h10	905	713	231	259
200	Zc3h10	434	691	113	255
197	Zc3h10	187	664	100	497
199	Zc3h10	62	4	740	812
88	Zcrb1	673	709	66	74
90	Zcrb1	1	1	0	114
89	Zcrb1	0	274	0	0
87	Zcrb1	0	0	0	0
86	Zcrb1	0	1	48	0
